# Genomic profiling of *Nitrospira* species reveals ecological success of comammox *Nitrospira*

**DOI:** 10.1101/612226

**Authors:** Alejandro Palomo, Arnaud Dechesne, Barth F. Smets

## Abstract

Nitrification was long thought to consist in the stepwise oxidation of ammonia to nitrite and of nitrite to nitrate by ammonia oxidizing and nitrite oxidizing microorganisms, respectively. Recently, single microorganisms capable of complete ammonia to nitrate oxidation (comammox) were identified in the *Nitrospira* genus. This genus, previously considered to only contain canonical nitrite oxidizers is diverse and has a broad environmental distribution. Yet, a global insight into the abundance, niche preference, and genomic diversity of *Nitrospira* is missing. Here, we established the largest *Nitrospira* genome database to date, revealing 68 putative species, most without cultivated representatives. We performed a global survey through read recruitment of metagenomic data from various environments against this database that identified that environmental filtering structures species distribution, without large scale biogeographical signal. The ecological success of comammox *Nitrospira* is evident as they outnumber and are more diverse than canonical *Nitrospira* in communities from all environments but wastewater treatment plants. We detect a phylogenetic signal in *Nitrospira* species habitat preference, that is strongest for canonical *Nitrospira* species. Comammox *Nitrospira* eco-evolutionary history is more complex with subclades achieving rapid niche divergence via horizontal transfer of genes, including that encoding the hydroxylamine oxidoreductase, one of the key enzymes involved in nitrification.
