## Supplementary Table 1 for "Genomic profiling of *Nitrospira* species reveals ecological success of comammox *Nitrospira*"

### Sheet: Sheet1
Metagenome ID	SRA used for MAGs recovery	Nitrospira MAGs recovered	MAGs ID
BNR	SRR6800331, SRR6800333, SRR6800332, SRR6800327, SRR6800328, SRR6800319, SRR6800320, SRR6800323, SRR6800324	Yes	BNR
Columbia_River_Nov	SRR5580866, SRR5580867, SRR5580865, SRR5580766, SRR5580777, SRR5580771, SRR5580764, SRR5580770, SRR5580774, SRR5580775	Yes	CRN
GW_Glens_Falls	SRR6197933, SRR6197934, SRR6197866, SRR6197865	Yes	GGF
GW_Colorado	SRR6448364, SRR6448366, SRR6448370, SRR6448371, SRR6448372, SRR6448378, SRR6448383, SRR6448384, SRR6448454, SRR6448455, SRR6448457, SRR6448459, SRR6448461	Yes	GWC
Lake_Michingan	SRR5535863, SRR5535864, SRR5535865, SRR5535866, SRR5535867, SRR5535868, SRR5535869, SRR5535870, SRR5535871, SRR5535872, SRR5535881, SRR5535882, SRR5535883, SRR5535884, SRR5535885, SRR5535886, SRR5535887, SRR5535888, SRR5535889, SRR5535890	Yes	LM
Lake_PPLs	SRR5468420, SRR5468422, SRR5468423, SRR5468424, SRR5468425, SRR5468426, SRR5468430, SRR5468432, SRR5468433, SRR5468434, SRR5468436, SRR5468437, SRR5468441	Yes	LPPL
Rice_soil_Konstanz	SRR5823604, SRR5823610, SRR5823605, SRR5823607, SRR5823612, SRR5823595, SRR5823596, SRR5823601, SRR5823602, SRR5823598, SRR5823600, SRR5823609, SRR5823599, SRR5823606, SRR5823603, SRR5823608, SRR5823613	Yes	RSK
Soil_Canada	SRR5207254, SRR5207342, SRR5207344, SRR5207566, SRR5207569, SRR5207573, SRR5207629	Yes	Sca
Soil_Midwest	ERR1939166, ERR1939168, ERR1939169, ERR1939170, ERR1939171, ERR1939172, ERR1939173, ERR1939174, ERR1939267, ERR1939269, ERR1939271, ERR1939274	Yes	Smid
Soil_oil_spill	mgm4519753.3, mgm4519755.3, mgm4519757.3, mgm4519759.3, mgm4519761.3, mgm4519763.3, mgm4519769.3, mgm4519771.3, mgm4519773.3, mgm4519775.3	Yes	SOS
Soil_Paddy_China	SRR5512132, SRR5512134, SRR5512136, SRR5512138, SRR5512139, SRR5512140, SRR5512141, SRR5512144, SRR5512145, SRR5512146, SRR5512147	Yes	SPC
Soil_Rifle	SRR3989296, SRR3989295, SRR3989293	Yes	SR
Tap_Hong_Kong	SRR6797127, SRR6797142, SRR6797147, SRR6797140, SRR6797148, SRR6797145	Yes	THK
Tongue_River	mgm4481975.3, mgm4481967.3, mgm4481971.3, mgm4481956.3, mgm4481983.3	Yes	TR
WWTP_China	ERR1879300, ERR1879301, ERR1879302, ERR1879303, ERR1879313, ERR1879314, ERR1879315, ERR1879317, ERR1879318, ERR1879319, ERR1879320, ERR1879325, ERR1879326, ERR1879327, ERR1879330, ERR1879332, ERR1879333, ERR1879337, ERR1879338, ERR1879339, ERR1879344, ERR1879346, ERR1879347, ERR1879348, ERR1879349, ERR1879359, ERR1879360, ERR1879361, ERR1879362, ERR1879375, ERR1879376, ERR1879377, ERR1879380	Yes	WCh
WWTP_Guangdong	SRR5278465, SRR5278466, SRR5278467, SRR5278468, SRR5278469, SRR5278470, SRR5278472	Yes	WGu
WWTP_North_Carolina	SRR6231170, SRR6231174, SRR6231180, SRR6231181, SRR6231182, SRR6231189, SRR6231203, SRR6231205, SRR6231207, SRR6231215, SRR6231216, SRR6231218, SRR6231221	Yes	WNC
GW_California	SRR4343442, SRR4343428, SRR4343433, SRR4343426	No
GW_Cold_Creek	SRR5747428, SRR5747470	No
GW_Horonobe	SRR3546449, SRR3546450, SRR3546451, SRR3546452, SRR3546453, SRR3546454, SRR3546455, SRR3546456, SRR3546457	No
GW_Iceland	SRR4188643, SRR3731039, SRR3731040, SRR4188484	No
GW_Uppsala	ERR2191546, ERR2191545	No
Sand_Antarctica	SRR5882127, SRR5882128, SRR5882549, SRR5882550, SRR5882551	No
Sediment_aquifer_Cornell	ERR2108712, ERR2108713, ERR2108715, ERR2108701, ERR2108702, ERR2108703, ERR2108714	No
Soil_Arctic	ERR1960503, ERR1960504, ERR1960505, ERR1960506, ERR1960511, ERR1960512, ERR1960513, ERR1960515	No
Soil_Henan_China	SRR6917466, SRR6917467, SRR6917468, SRR6917469, SRR6917470, SRR6917471	No
Soil_Svalbard	mgm4691039.3, mgm4691058.3, mgm4691063.3, mgm4691070.3, mgm4691071.3, mgm4691054.3, mgm4691064.3, mgm4691057.3, mgm4691059.3, mgm4691045.3	No
Soil_Vietnam	mgm4626743.3, mgm4626745.3, mgm4626747.3, mgm4626753.3, mgm4626755.3	No
Wetland_Ohio	SRR5476650, SRR5476985, SRR5476986	No
