## Supplementary Table 2 for "Genomic profiling of *Nitrospira* species reveals ecological success of comammox *Nitrospira*"

### Sheet: Sheet1
Bin ID*	Completeness	Contamination	Strain Heterogenety	Environment	Location	Location	comment1	comment2	comment3	Type	Type (based on HAO)	Reference
Nitrospira_sp_AAU_MBR1	86.31	2.73	0	wastewater	Europe	Denmark				CladeA	CladeA1	Daims et al. 2015
Nitrospira_sp_HN_bin3	78.22	1.37	0	freshwater	China	Hainan	tap water			CladeA	CladeA1	Wang et al. 2017
Nitrospira_sp_inopinata	96.82	4.77	0	freshwater	Russia		thermal water			CladeA	CladeA1	Daims et al. 2015
Nitrospira_sp_LPPL_bin371	86.13	2.64	0	freshwater	USA	North Dakota	lake	sediment		CladeA	CladeA1	This study
Nitrospira_sp_nitrificans	96.76	2.73	0	wastewater	Europe	The Netherlans				CladeA	CladeA1	van Kessel et al. 2015
Nitrospira_sp_nitrosa	96.76	2.27	0	wastewater	Europe	The Netherlans				CladeA	CladeA1	van Kessel et al. 2015
Nitrospira_sp_RSK_bin110	90.08	1.82	0	soil	Europe	Italy	rice field			CladeA	CladeA1	This study
Nitrospira_sp_SG_bin1	95.85	3.69	20	freshwater	Singapore		tap water			CladeA	CladeA1	Wang et al. 2017
Nitrospira_sp_THK_bin23	93.64	3.86	0	freshwater	China	Hainan	tap water			CladeA	CladeA1	This study
Nitrospira_sp_UBA2083	87.32	2.78	0	freshwater	Singapore		urban waterways	sediment	residential	CladeA	CladeA1	Parks et al. 2017
Nitrospira_sp_UBA5698	95	3.86	0	freshwater	Singapore		urban waterways	sediment	industrial	CladeA	CladeA1	Parks et al. 2017
Nitrospira_sp_UBA5702	94.09	3.86	0	freshwater	Singapore		urban waterways	sediment	industrial	CladeA	CladeA1	Parks et al. 2017
Nitrospira_sp_UBA6909	86.53	2.55	20	freshwater	Australia		river	sediment	estuarine	CladeA	CladeA1	Parks et al. 2017
Nitrospira_sp_UBA7655	78.07	0	0	DWTP	China					CladeA	CladeA1	Parks et al. 2017
Nitrospira_sp_UW_LDO_01	95.8	3.64	0	wastewater	USA	Wisconsin				CladeA	CladeA1	Camejo et al. 2017
Nitrospira_sp_WCh_bin269	65.3	0.15	0	wastewater	China	Beijing	aerobic			CladeA	CladeA1	This study
Nitrospira_sp_WCh_bin282	96.76	2.83	0	wastewater	China	Beijing	aerobic			CladeA	CladeA1	This study
Nitrospira_sp_WCh_bin346	62.49	0	0	wastewater	China	Beijing	aerobic			CladeA	CladeA1	This study
Nitrospira_sp_WCh_bin652	84.06	2.05	33.33	wastewater	China	Beijing	aerobic			CladeA	CladeA1	This study
Nitrospira_sp_WGu_bin34	73.86	1.87	0	wastewater	China	Guangdong				CladeA	CladeA1	This study
Nitrospira_sp_A2	87.67	2.83	0	DWTP	USA	Michigan				CladeA	CladeA2	Pinto et al. 2015
Nitrospira_sp_CRN_bin35	62.43	1.01	33.33	soil	USA	Washington	sand	groundwater		CladeA	CladeA2	This study
Nitrospira_sp_RSF1	95.83	3.01	0	DWTP	Europe	Denmark				CladeA	CladeA2	This study
Nitrospira_sp_RSF12	94.29	3.69	0	DWTP	Europe	Denmark				CladeA	CladeA2	This study
Nitrospira_sp_RSF15_CG24_B	92.22	2.78	0	DWTP	Europe	Denmark				CladeA	CladeA2	This study
Nitrospira_sp_RSF5	94.94	2.78	0	DWTP	Europe	Denmark				CladeA	CladeA2	This study
Nitrospira_sp_RSF9	95.85	2.83	0	DWTP	Europe	Denmark				CladeA	CladeA2	This study
Nitrospira_sp_SG_bin2	95.85	3.69	0	freshwater	Singapore		tap water			CladeA	CladeA2	Wang et al. 2017
Nitrospira_sp_SOS_bin62	62.59	4.76	50	soil	USA	Texas	oil spill			CladeA	CladeA2	This study
Nitrospira_sp_ST_bin4	92.06	4.6	0	freshwater	USA	California	tap water			CladeA	CladeA2	Wang et al. 2017
Nitrospira_sp_TR_bin6	58.23	0	0	freshwater	USA	Montana	river			CladeA	CladeA2	This study
Nitrospira_sp_UBA2082	93.12	2.78	0	freshwater	Singapore		urban waterways	sediment	residential	CladeA	CladeA2	Parks et al. 2017
Nitrospira_sp_GGF_bin22	97.67	3.64	0	groundwater	USA	New York				CladeB		This study
Nitrospira_sp_GWC_bin46	65.75	1.94	0	groundwater	USA	Colorado	sediment			CladeB		This study
Nitrospira_sp_GWW3	92.17	3.18	0	groundwater	Europe	Germany				CladeB		Daims et al. 2015
Nitrospira_sp_GWW4	84.03	1.82	0	groundwater	Europe	Germany				CladeB		Daims et al. 2015
Nitrospira_sp_HD017	84.04	1.82	0	soil	USA	Illinois				CladeB		Orellana et al. 2018
Nitrospira_sp_HD021	89.56	4.85	16.67	soil	USA	Illinois				CladeB		Orellana et al. 2018
Nitrospira_sp_LM_bin130	69.21	1.82	0	freshwater	USA	Wisconsin	sediment			CladeB		This study
Nitrospira_sp_LM_bin98	86.16	1.82	0	freshwater	USA	Wisconsin	sediment			CladeB		This study
Nitrospira_sp_LPPL_bin219	87	3.64	0	freshwater	USA	North Dakota	lake	sediment		CladeB		This study
Nitrospira_sp_LPPL_bin249	87.67	1.82	0	freshwater	USA	North Dakota	lake	sediment		CladeB		This study
Nitrospira_sp_palsa_1310	96.76	3.18	0	soil	Europe	Sweden	permafrost			CladeB		Woodcroft et al. 2018
Nitrospira_sp_palsa_1315	93.59	2.73	0	soil	Europe	Sweden	permafrost			CladeB		Woodcroft et al. 2018
Nitrospira_sp_RSF10_CG24_C	92.09	2.73	0	DWTP	Europe	Denmark				CladeB		This study
Nitrospira_sp_RSF11	81.02	3.64	0	DWTP	Europe	Denmark				CladeB		This study
Nitrospira_sp_RSF136_CG24_E	93.98	4.09	0	DWTP	Europe	Denmark				CladeB		This study
Nitrospira_sp_RSF2_CG24_A	94.03	2.73	0	DWTP	Europe	Denmark				CladeB		This study
Nitrospira_sp_RSF3	95.85	3.18	0	DWTP	Europe	Denmark				CladeB		This study
Nitrospira_sp_RSF48	77.14	1.82	50	DWTP	Europe	Denmark				CladeB		This study
Nitrospira_sp_RSF6	92.92	0.91	0	DWTP	Europe	Denmark				CladeB		This study
Nitrospira_sp_RSF7	95.85	2.73	0	DWTP	Europe	Denmark				CladeB		This study
Nitrospira_sp_SCa_bin32	56.26	1.97	0	soil	Canada					CladeB		This study
Nitrospira_sp_Smid_bin44	87.06	3.18	25	soil	USA	Illinois	agricultural			CladeB		This study
Nitrospira_sp_SR_bin148	77.73	2.73	0	soil	USA	Colorado				CladeB		This study
Nitrospira_sp_THK_bin2	96.76	3.64	25	freshwater	China	Heilongjiang	tap water			CladeB		This study
Nitrospira_sp_THK_bin21	70	6.36	12.5	freshwater	China	Heilongjiang	tap water			CladeB		This study
Nitrospira_sp_AAU_MBR2	96.76	5.45	0	wastewater	Europe	Denmark				Lineage I		Daims et al. 2015
Nitrospira_sp_BNR_bin52	67.88	3.86	0	wastewater	USA	California	sidestream anammox MBBR			Lineage I		This study
Nitrospira_sp_defluvii	97.67	2.27	0	wastewater	Europe	Germany				Lineage I		Lücker et al. 2010
Nitrospira_sp_ND1	97.67	2.73	0	wastewater	Japan					Lineage I		Ushiki et al. 2018
Nitrospira_sp_OLB3	91	4.32	0	wastewater	Europe	The Netherlans				Lineage I		Speth et al. 2016
Nitrospira_sp_RSF127	68.48	0	0	DWTP	Europe	Denmark				Lineage I		This study
Nitrospira_sp_UBA4129	80.75	2.73	0	wastewater	Europe	Luxembourg				Lineage I		Parks et al. 2017
Nitrospira_sp_UBA667	76.94	1.36	0	freshwater	Australia		river	sediment	estuarine	Lineage I		Parks et al. 2017
Nitrospira_sp_UBA7240	69.12	2.73	0	wastewater	Europe	Luxembourg				Lineage I		Parks et al. 2017
Nitrospira_sp_UW_LDO_02	94.36	4.66	42.86	wastewater	USA	Wisconsin				Lineage I		Camejo et al. 2017
Nitrospira_sp_WCh_bin355	63.45	1.36	0	wastewater	China	Beijing	aerobic			Lineage I		This study
Nitrospira_sp_WCh_bin54	91.31	3.52	0	wastewater	China	Beijing	aerobic			Lineage I		This study
Nitrospira_sp_WCh_bin541	89.3	2.32	25	wastewater	China	Beijing	aerobic			Lineage I		This study
Nitrospira_sp_WGu_bin45	95.85	2.37	20	wastewater	China	Guangdong				Lineage I		This study
Nitrospira_sp_WNC_bin169	89.04	2.27	0	wastewater	USA	North Carolina				Lineage I		This study
Nitrospira_sp_japonica	96.82	3.92	0	wastewater	Japan					Lineage II		Ushiki et al. 2018
Nitrospira_sp_LPPL_bin267	66.01	4.27	16.67	freshwater	USA	North Dakota	lake	sediment		Lineage II		This study
Nitrospira_sp_LPPL_bin364	66.52	1.02	0	freshwater	USA	North Dakota	lake	sediment		Lineage II		This study
Nitrospira_sp_moscoviensis	95.91	6.55	0	freshwater	Russia					Lineage II		Koch et al. 2015
Nitrospira_sp_RSF8	80.85	1.82	0	DWTP	Europe	Denmark				Lineage II		This study
Nitrospira_sp_Smid_bin7	50.15	3.18	0	soil	USA	Illinois	agricultural			Lineage II		This study
Nitrospira_sp_SPC_bin27	83.31	1.82	0	soil	China	Zhejiang	paddy			Lineage II		This study
Nitrospira_sp_SPC_bin5	80.42	2.91	0	soil	China	Zhejiang	paddy			Lineage II		This study
Nitrospira_sp_UBA5699	90.3	3.64	0	freshwater	Singapore		urban waterways	sediment	industrial	Lineage II		Parks et al. 2017
Nitrospira_sp_LPPL_bin296	80.75	3.69	0	freshwater	USA	North Dakota	lake	sediment		Lineage II - lenta		This study
Nitrospira_sp_LPPL_bin43	86.01	3.79	0	freshwater	USA	North Dakota	lake	sediment		Lineage II - lenta		This study
Nitrospira_sp_RSF13	94.94	1.87	0	DWTP	Europe	Denmark				Lineage II - lenta		This study
Nitrospira_sp_RSF21_CG24_D	93.07	2.73	0	DWTP	Europe	Denmark				Lineage II - lenta		This study
Nitrospira_sp_ST_bin5	91.82	5.73	0	freshwater	USA	California	tap water			Lineage II - lenta		Wang et al. 2017
Nitrospira_sp_UBA6488	82.23	1.82	0	freshwater	Australia		river	sediment	estuarine	Lineage II - lenta		Parks et al. 2017
Nitrospira_sp_UBA6493	81.58	0	0	freshwater	Australia		river	sediment	estuarine	Lineage II - lenta		Parks et al. 2017
Nitrospira_sp_bin75	94.09	2.73	0	marine	Europe	Slovenia	marine sponge			Other Lineage		Slaby et al. 2017
Nitrospira_sp_LM_bin123	58.2	1.88	0	freshwater	USA	Wisconsin	sediment			Other Lineage		This study
Nitrospira_sp_RSF151	70.15	0.91	0	DWTP	Europe	Denmark				Other Lineage		This study
Nitrospira_sp_SR_bin69	92.9	5.74	20	soil	USA	Colorado				Other Lineage		This study
* same colour denotes > 95% ANI similarity
